# Connecting single-cell transcriptomes to projectomes in mouse visual cortex

**DOI:** 10.1101/2023.11.25.568393

**Authors:** Staci A. Sorensen, Nathan W. Gouwens, Yun Wang, Matt Mallory, Agata Budzillo, Rachel Dalley, Brian Lee, Olga Gliko, Hsien-chi Kuo, Xiuli Kuang, Rusty Mann, Leila Ahmadinia, Lauren Alfiler, Fahimeh Baftizadeh, Katherine Baker, Sarah Bannick, Darren Bertagnolli, Kris Bickley, Phil Bohn, Dillan Brown, Jasmine Bomben, Krissy Brouner, Chao Chen, Kai Chen, Maggie Chvilicek, Forrest Collman, Tanya Daigle, Tim Dawes, Rebecca de Frates, Nick Dee, Maxwell DePartee, Tom Egdorf, Laila El-Hifnawi, Rachel Enstrom, Luke Esposito, Colin Farrell, Rohan Gala, Andrew Glomb, Clare Gamlin, Amanda Gary, Jeff Goldy, Hong Gu, Kristen Hadley, Mike Hawrylycz, Alex Henry, Dijon Hill, Karla E. Hirokawa, Zili Huang, Katelyn Johnson, Zoe Juneau, Sara Kebede, Lisa Kim, Changkyu Lee, Phil Lesnar, Anan Li, Andrew Glomb, Yaoyao Li, Elizabeth Liang, Katie Link, Michelle Maxwell, Medea McGraw, Delissa A. McMillen, Alice Mukora, Lindsay Ng, Thomas Ochoa, Aaron Oldre, Daniel Park, Christina Alice Pom, Zoran Popovich, Lydia Potekhina, Ram Rajanbabu, Shea Ransford, Melissa Reding, Augustin Ruiz, David Sandman, La’Akea Siverts, Kimberly A. Smith, Michelle Stoecklin, Josef Sulc, Michael Tieu, Jonathan Ting, Jessica Trinh, Sara Vargas, Dave Vumbaco, Miranda Walker, Micheal Wang, Adrian Wanner, Jack Waters, Grace Williams, Julia Wilson, Wei Xiong, Ed Lein, Jim Berg, Brian Kalmbach, Shenqin Yao, Hui Gong, Qingming Luo, Lydia Ng, Uygar Sümbül, Tim Jarsky, Zizhen Yao, Bosiljka Tasic, Hongkui Zeng

## Abstract

The mammalian brain is composed of diverse neuron types that play different functional roles. Recent single-cell RNA sequencing approaches have led to a whole brain taxonomy of transcriptomically-defined cell types, yet cell type definitions that include multiple cellular properties can offer additional insights into a neuron’s role in brain circuits. While the Patch-seq method can investigate how transcriptomic properties relate to the local morphological and electrophysiological properties of cell types, linking transcriptomic identities to long-range projections is a major unresolved challenge. To address this, we collected coordinated Patch-seq and whole brain morphology data sets of excitatory neurons in mouse visual cortex. From the Patch-seq data, we defined 16 integrated morphoelectric-transcriptomic (MET)-types; in parallel, we reconstructed the complete morphologies of 300 neurons. We unified the two data sets with a multi-step classifier, to integrate cell type assignments and interrogate cross-modality relationships. We find that transcriptomic variations within and across MET-types correspond with morphological and electrophysiological phenotypes. In addition, this variation, along with the anatomical location of the cell, can be used to predict the projection targets of individual neurons. We also shed new light on infragranular cell types and circuits, including cell-type-specific, interhemispheric projections. With this approach, we establish a comprehensive, integrated taxonomy of excitatory neuron types in mouse visual cortex and create a system for integrated, high-dimensional cell type classification that can be extended to the whole brain and potentially across species.
