## Supplementary Data Table 2 for "Connecting single-cell transcriptomes to projectomes in mouse visual cortex"

### Sheet: Mouse_lines
Driver Lines
#	Line Name	Abbreviation	Originating Lab (Donating Investigator)	Primary Reference	Generation Method	Generation Method, more detail	RRID	Public Repository	Public Repository Stock #	Repository Strain Name	Data available through the Allen Institute Transgenic Portal
	Batf3-IRES2-FlpO	Batf3	Allen Institute for Brain Science	Lee, et al., eLife 2021	Knock-in	IRES2	RRID:IMSR_JAX:034301	The Jackson Laboratory	000664	B6;129S6-Batf3tm1(flpo)Tasic/J
	Calb1-IRES2-Cre	Calb1	Allen Institute for Brain Science	Daigle et al., Cell 2018	Knock-in	IRES2	RRID:IMSR_JAX:028532	The Jackson Laboratory	028532	B6;129S-Calb1tm2.1(cre)Hze/J	Calb1-IRES2-Cre Transgenic Characterization
2	Chat-IRES-Cre	Chat	Bradford Lowell	Rossi et al., Cell Metab. 2011	Knock-in	IRES	RRID:IMSR_JAX:006410	The Jackson Laboratory	006410	B6;129S6-Chattm1(cre)Lowl/J	Chat-IRES-Cre Transgenic Characterization
	Crh-IRES-Cre	Crh	Z. Josh Huang	Taniguchi et al., Neuron 2011	Knock-in	IRES	RRID:IMSR_JAX:012704	The Jackson Laboratory	012704	B6(Cg)-Crhtm1(cre)Zjh/J	Crh-IRES-Cre Transgenic Characterization
3	Chrna2-Cre_OE25	Chrna2	Nathaniel Heintz and Charles Gerfen	Gong, et al., J Neurosci 2007	Transgenic	BAC	RRID:MMRRC_036502-UCD	MMRRC	036502	STOCK Tg(Chrna2-cre)OE25Gsat/Mmucd	Chrna2-Cre_OE25 Transgenic Characterization
	Chrna6-IRES2-FlpO	Chrna6	Allen Institute for Brain Science	Lee, et al., eLife 2021	Knock-in	IRES2	RRID:IMSR_JAX:034302	The Jackson Laboratory	034302	B6;129S6-Chrna6tm1(flpo)Tasic/J
6	Ctgf-T2A-dgCre	Ctgf	Allen Institute for Brain Science	Tasic et al., Nat. Neurosci 2016	Knock-in	T2A	RRID:IMSR_JAX:028535	The Jackson Laboratory	028535	B6.Cg-Ctgftm1.1(folA/cre)Hze/J	Ctgf-T2A-dgCre Transgenic Characterization
	Ctxn3-IRES2-FlpO	Ctxn3	Allen Institute for Brain Science	Lee, et al., eLife 2021	Knock-in	IRES2	RRID:IMSR_JAX:034303	The Jackson Laboratory	034303	B6;129S6-Ctxn3em1(flpo)Tasic/J
7	Cux2-CreERT2	Cux2	Ulrich Mueller	Franco et al., Science 2012	Knock-in	Direct	RRID:MMRRC_032779-MU	MMRRC	032779	B6(Cg)-Cux2tm3.1(cre/ERT2)Mull/Mmmh	Cux2-CreERT2 Transgenic Characterization
8	Esr2-IRES2-Cre	Esr2	Allen Institute for Brain Science	Daigle et al., Cell 2018	Knock-in	IRES2	RRID:IMSR_JAX:030158	The Jackson Laboratory	030158	B6;129S-Esr2tm1.1(cre)Hze/J	Esr2-IRES2-Cre Transgenic Characterization
10	Gad2-IRES-Cre	Gad2	Z. Josh Huang	Taniguchi et al., Neuron 2011	Knock-in	IRES	RRID:IMSR_JAX:010802	The Jackson Laboratory	010802	STOCK Gad2tm2(cre)Zjh/J	Gad2-IRES-Cre Transgenic Characterization
11	Glt25d2-Cre_NF107	Glt25d2	Nathaniel Heintz and Charles Gerfen	Gerfen et al., Neuron 2013	Transgenic	BAC	RRID:MMRRC_036504-UCD	MMRRC	036504	STOCK Tg(Glt25d2-cre)NF107Gsat/Mmucd	Glt25d2-Cre_NF107 Transgenic Characterization
13	Htr3a-Cre_NO152	Htr3a	Nathaniel Heintz and Charles Gerfen	Gerfen et al., Neuron 2013	Transgenic	BAC	RRID:MMRRC_036680-UCD	MMRRC	036680	STOCK Tg(Htr3a-cre)NO152Gsat/Mmucd	Htr3a-Cre_NO152 Transgenic Characterization
14	Ndnf-IRES2-dgCre	Ndnf	Allen Institute for Brain Science	Tasic et al., Nat. Neurosci 2016	Knock-in	IRES2	RRID:IMSR_JAX:028536	JAX	028536	B6.Cg-Ndnftm1.1(folA/cre)Hze/J	Ndnf-IRES2-dgCre Transgenic Characterization
15	Nkx2.1-CreERT2	Nkx2.1	Z. Josh Huang	Taniguchi et al., Neuron 2011	Knock-in	Direct	RRID:IMSR_JAX:014552	The Jackson Laboratory	014552	STOCK Nkx2-1tm1.1(cre/ERT2)Zjh/J	Nkx2.1-CreERT2 Transgenic Characterization
17	Nos1-CreERT2	Nos1	Z. Josh Huang	Taniguchi et al., Neuron 2011	Knock-in	Direct	RRID:IMSR_JAX:014541	The Jackson Laboratory	014541	B6;129S-Nos1tm1.1(cre/ERT2)Zjh/J	Nos1-CreERT2 Transgenic Characterization
18	Nr5a1-Cre	Nr5a1	Bradford Lowell	Dhillon et al., Neuron 2006	Transgenic	BAC	RRID:IMSR_JAX:006364	The Jackson Laboratory	006364	FVB-Tg(Nr5a1-cre)2Lowl/J	Nr5a1-Cre Transgenic Characterization
19	Ntsr1-Cre_GN220	Ntsr1	Nathaniel Heintz and Charles Gerfen	Gerfen et al., Neuron 2013	Transgenic	BAC	RRID:MMRRC_030648-UCD	MMRRC	030648	B6.FVB(Cg)-Tg(Ntsr1-cre)GN220Gsat/Mmucd	Ntsr1-Cre_GN220 Transgenic Characterization
20	Oxtr-T2A-Cre	Oxtr	Allen Institute for Brain Science	Daigle et al., Cell 2018	Knock-in	T2A	RRID:IMSR_JAX:031303	The Jackson Laboratory	031303	B6.Cg-Oxtrtm1.1(cre)Hze/J	Oxtr-T2A-Cre Transgenic Characterization
22	Penk-IRES2-Cre	Penk	Allen Institute for Brain Science	Daigle et al., Cell 2018	Knock-in	IRES2	RRID:IMSR_JAX:025112	The Jackson Laboratory	025112	B6.Cg-Penktm1.1(cre/ERT2)Hze/J	Penk-IRES2-Cre Transgenic Characterization
23	Pvalb-T2A-Dre	PvalbD	Allen Institute for Brain Science	Madisen et al., Neuron 2015	Knock-in	T2A	RRID:IMSR_JAX:021190	The Jackson Laboratory	021190	B6.Cg-Pvalbtm3.1(dreo)Hze/J	Pvalb-T2A-Dre Transgenic Characterization
24	Pvalb-T2A-FlpO	PvalbF	Allen Institute for Brain Science	Madisen, et al., Neuron 2015	Knock-in	T2A	RRID:IMSR_JAX:022730	The Jackson Laboratory	022730	B6.Cg-Pvalbtm4.1(flpo)Hze/J	Pvalb-T2A-FlpO Transgenic Characterization
25	Pvalb-IRES-Cre	Pvalb	Silvia Arber	Hippenmeyer et al., PLoS Biol 2005	Knock-in	IRES	RRID:IMSR_JAX:008069	The Jackson Laboratory	008069	B6;129P2-Pvalbtm1(cre)Arbr/J	Pvalb-IRES-Cre Transgenic Characterization
27	Rbp4-Cre_KL100	Rbp4	Nathaniel Heintz and Charles Gerfen	Gerfen et al., Neuron 2013	Transgenic	BAC	RRID:MMRRC_031125-UCD	MMRRC	031125	STOCK Tg(Rbp4-cre)KL100Gsat/Mmucd	Rbp4-Cre_KL100 Transgenic Characterization
28	Rorb-IRES2-Cre	Rorb	Allen Institute for Brain Science	Harris et al., Front. Neural Circuits, 2014	Knock-in	IRES2	RRID:IMSR_JAX:023526	The Jackson Laboratory	023526	B6;129S-Rorbtm1.1(cre)Hze/J	Rorb-IRES2-Cre Transgenic Characterization
30	Scnn1a-Tg2-Cre	Scnn1a-Tg2	Allen Institute for Brain Science	Madisen et al., Nat. Neu. 2010	Transgenic	BAC	RRID:IMSR_JAX:009112	The Jackson Laboratory	009112	B6;C3-Tg(Scnn1a-cre)2Aibs/J	Scnn1a-Tg2-Cre Transgenic Characterization
31	Scnn1a-Tg3-Cre	Scnn1a-Tg3	Allen Institute for Brain Science	Madisen et al., Nat. Neu. 2010	Transgenic	BAC	RRID:IMSR_JAX:009613	The Jackson Laboratory	009613	B6;C3-Tg(Scnn1a-cre)3Aibs/J	Scnn1a-Tg3-Cre Transgenic Characterization
32	Sim1-Cre_KJ18	Sim1	Nathaniel Heintz and Charles Gerfen	Gerfen et al., Neuron 2013	Transgenic	BAC	RRID:MMRRC_031742-UCD	MMRRC	031742	STOCK Tg(Sim1-cre)KJ18Gsat/Mmucd	Sim1-Cre_KJ18 Transgenic Characterization
33	Slc17a6-IRES-Cre	Slc17a6	Bradford Lowell	Vong et al., Neuron 2011	Transgenic	IRES	RRID:IMSR_JAX:016963	The Jackson Laboratory	016963	STOCK Slc17a6tm2(cre)Lowl/J	Slc17a6-IRES-Cre Transgenic Characterization
35	Slc17a8-iCre	Slc17a8-iCre	Robert Edwards	Grimes et al., Vis Neurosci 2011	Knock-in	Direct	RRID:IMSR_JAX:018147	The Jackson Laboratory	018147	STOCK Tg(Slc17a8-icre)1Edw/SealJ	Slc17a8-iCre Transgenic Characterization
36	Slc17a8-IRES2-Cre	Slc17a8	Allen Institute for Brain Science	Daigle et al., Cell 2018	Knock-in	IRES2	RRID:IMSR_JAX:028534	The Jackson Laboratory	028534	B6;129S-Slc17a8tm1.1(cre)Hze/J	Slc17a8-IRES2-Cre Transgenic Characterization
38	Slc32a1-T2A-FlpO	Slc32a1	Allen Institute for Brain Science	Daigle et al., Cell 2018	Knock-in	IRES2	RRID:IMSR_JAX:029591	The Jackson Laboratory	029591	STOCK Slc32a1tm1Lowl/J	Slc32a1-T2A-FlpO Transgenic Characterization
	Sncg-IRES2-FlpO	Sncg	Allen Institute for Brain Science	Lee, et al., eLife 2021	Knock-in	IRES2	RRID:IMSR_JAX:034424	The Jackson Laboratory	034424	B6;129S6-Sncgem1(flpo)Tasic/J
40	Sst-IRES-Cre	Sst	Z. Josh Huang	Taniguchi et al., Neuron 2011	Knock-in	IRES	RRID:IMSR_JAX:013044	The Jackson Laboratory	013044	STOCK Ssttm2.1(cre)Zjh/J	Sst-IRES-Cre Transgenic Characterization
41	Sst-IRES-FlpO	Sst	Z. Josh Huang	He et al., Neuron, 2016	Knock-in	IRES	RRID:IMSR_JAX:028579	The Jackson Laboratory	028579	STOCK Ssttm3.1(flpo)Zjh/J	Sst-IRES-FlpO Transgenic Characterization
	Tac1-IRES2-Cre	Tac1	Allen Institute for Brain Science	Harris et al., Front. Neural Circuits, 2014		IRES2	RRID:IMSR_JAX:021877	The Jackson Laboratory	021877	B6;129S-Tac1tm1.1(cre)Hze/J	http://connectivity.brain-map.org/transgenic/search?page_num=0&page_size=23&no_paging=false&exact_match=false&brain=true&retina=true&search_term=Tac1-IRES2-Cre&search_type=line
	Th-P2A-FlpO	Th				P2A
44	Tlx3-Cre_PL56	Tlx3	Nathaniel Heintz and Charles Gerfen	Gerfen et al., Neuron 2013	Transgenic	BAC	RRID:MMRRC_036547-UCD	MMRRC	036547	STOCK Tg(Tlx3-cre)PL56Gsat/Mmucd	Tlx3-Cre_PL56 Transgenic Characterization
46	Vip-IRES-Cre	Vip	Z. Josh Huang	Taniguchi et al., Neuron 2011	Knock-in	IRES	RRID:IMSR_JAX:010908	The Jackson Laboratory	010908	STOCK Viptm1(cre)Zjh/J	Vip-IRES-Cre Transgenic Characterization
47	Vipr2-IRES2-Cre	Vipr2	Allen Institute for Brain Science	Daigle et al., Cell 2018	Knock-in	IRES2	RRID:IMSR_JAX:031332	The Jackson Laboratory	031332	B6.Cg-Vipr2em1.1(cre)Hze/J	Vipr2-IRES2-Cre Transgenic Characterization
Reporter Lines
#	Line Name	Abbreviation	Originating Lab (Donating Investigator)	Primary Reference	Generation Method	Generation Method, more detail	RRID	Public Repository	Public Repository Stock #	Repository Strain Name	Data available through the Allen Institute Transgenic Portal
1	Ai14(RCL-tdT)	Ai14	Allen Institute for Brain Science	Madisen et al., Nat. Neu. 2010	Knock-in	N/A	RRID:IMSR_JAX:007914	The Jackson Laboratory	007914	B6.Cg-Gt(ROSA)26Sortm14(CAG-tdTomato)Hze/J	Ai14(RCL-tdT) Transgenic Characterization
2	Ai65(RCFL-tdT)	Ai65	Allen Institute for Brain Science	Madisen et al., Neuron 2015	Knock-in	N/A	RRID:IMSR_JAX:021875	The Jackson Laboratory	021875	B6;129S-Gt(ROSA)26Sortm65.1(CAG-tdTomato)Hze/J	Ai65(RCFL-tdT) Transgenic Characterization
3	Ai66(RCRL-tdT)	Ai66	Allen Institute for Brain Science	Madisen et al., Neuron 2015	Knock-in	N/A	RRID:IMSR_JAX:021876	The Jackson Laboratory	021876	B6;129S-Gt(ROSA)26Sortm66.1(CAG-tdTomato)Hze/J	Ai66(RCRL-tdT) Transgenic Characterization
4	Ai82	Ai82	Allen Institute for Brain Science	Madisen et al., Neuron 2015	Knock-in	N/A	RRID:IMSR_JAX:023532	The Jackson Laboratory	023532	B6;129S-Igs7tm82.1(tetO-EGFP)Hze/J	Ai82 Transgenic Characterization
5	Ai139	Ai139	Allen Institute for Brain Science	Daigle et al., Cell 2018	Knock-in	N/A	RRID:IMSR_JAX:030219	The Jackson Laboratory	030219	B6.Cg-Igs7tm139.1(tetO-EGFP,CAG-tdTomato,-tTA2)Hze/J	Ai139 Transgenic Characterization
6	Ai140	Ai140	Allen Institute for Brain Science	Daigle et al., Cell 2018	Knock-in	N/A	RRID:IMSR_JAX:030220	The Jackson Laboratory	030220	B6.Cg-Igs7tm140.1(tetO-EGFP,CAG-tTA2)Hze/J	Ai140 Transgenic Characterization
7	Ai166	Ai166	Allen Institute for Brain Science	Veldman et al., Neuron 2020	Knock-in	N/A	RRID:IMSR_JAX:035404	The Jackson Laboratory	035404	B6;129S-Igs7tm166(tetO-EGFP*,CAG-tTA2)Hze/XwyJ	Ai166 Transgenic Characterization
8	Ai167	Ai167	Allen Institute for Brain Science	Daigle et al., Cell 2018		N/A		addgene	Plasmid #114431		Ai167 Transgenic Characterization
